# Human acrocentric chromosome short arm *de novo* mutation and recombination

**DOI:** 10.64898/2025.12.16.694519

**Authors:** Jiadong Lin, F. Kumara Mastrorosa, Michelle D. Noyes, DongAhn Yoo, Arang Rhie, David Porubsky, Kendra Hoekzema, Katherine M. Munson, Nidhi Koundinya, W. Scott Watkins, Lynn B. Jorde, Aaron R. Quinlan, Deborah W. Neklason, Adam M. Phillippy, Evan E. Eichler

## Abstract

The extraordinary repetitive content of human acrocentric short arms has prevented detailed investigations into recombination and *de novo* mutation. Integrating multiple sequencing technologies, we created 156 phased short arms and assessed 107 intergenerational transmissions from 23 samples in a four-generation pedigree. We observed a significant depletion (*P*<0.0001) of p-arm allelic recombination but one ectopic chr13–chr21 recombination breakpoint mediated by a 630 kbp segmental duplication mapping 1.6 Mbp distal to the SST1 array. In contrast, 18 maternal-biased q-arm allelic recombinations are significantly enriched within 5 Mbp of the centromere. Compared to autosomal euchromatin, the overall p-arm *de novo* single-nucleotide variant rate (1.33×10⁻⁷ per base pair per generation) is 10-fold higher, with a significant reduction of C>T but increased C>G and A>C mutations. We hypothesize that acrocentric sequence composition biases and the dearth of allelic recombination contribute to an elevated mutation rate and unique mutational signatures suggestive of mismatch repair defects and oxidative stress-induced DNA lesions.
