## Supplementary material for "Human acrocentric chromosome short arm *de novo* mutation and recombination": Table S4

### Sheet: RepeatConcensus
Table S4: Target sequences used for acrocentric repeat annotation
For HSat1A, HSat3_A5 and HSat3_B3, the original consensus sequences used for CHM13v2.0 HSat annotation were obtained from https://github.com/altemose/HSatReview (Altemos Cell & Developmental Biology, 2022). For the rest, the annotated region from the CHM13v2.0 CenSatv2.0 track was used to extract the target sequences. SEQ indicates none of the other target sequences were annotated as a placeholde…
Target	Region	Direction	Color	LengthFilter
HSat1A	13_1A_3.peak_1.3013bp-consensus	forward	0,222,96	7000
HSat1B	chr13:10169300-10215148	forward	27153139	7000
HSat3_A4	chr13:5000117-5152650	minus	37,59,100	2000
HSat3_A5	15_3_12.peak_1.1794bp-consensus	forward	51130165	2000
HSat3_B3	13_3_3.peak_2.5390bp-consensus	forward	51,81,137	7000
HSat3_B4	chr13:5783-61195	minus	51,81,137	2000
HSat3Y	chrY:58654600-58660873	minus	51,0,153	7000
aSat	chr13:15547594-17498291	minus	153,0,0	7000
bSat	chr13:4973578-4985238	forward	250153255	7000
ACRO	chr13:5338347-5358151	forward	204204	7000
CER	chr13:5369401-5424523	minus	204204	7000
CENY	chrY:10699757-10745416	minus	153,0,0	7000
SST1	chr13:12301367-12440010	minus	204204	7000
DJarm	chr13:5555305-5643740	forward	204,0,204	7000
DJflank	chr13:5650824-5770548	forward	153,0,153	7000
rDNA	KY962518, rotated to begin at the 18S	forward	153102255	7000
PHR_LOC	chr13:9442748-9474060	forward	255,102,0	7000
PJ	chr13:9356167-9389035	forward	255102102	8000
P5-AZFb	chrY:18878839-18989510	forward	255,153,0	8000
teal2	chrY:23213314-23328994	forward	128128	8000
P3-AZFc	chrY:23327300-23566501	forward	60,84,164	8000
blue2	chrY:23328993-23582346	forward	60,84,164	8000
red2	chrY:24037533-24167130	forward	231,35,35	8000
green2	chrY:24167430-24482113	forward	11,130,67	8000
yellow1	chrY:24482112-25159839	forward	255,153,0	8000
gray1	chrY:25389078-25503792	forward	125,112,96	8000
SEQ	.	.	204204204	0
TEL	.	.	255,102,51	0
GAP	.	.	0,0,0	0
